# The evolutionary plasticity of chromosome metabolism allows adaptation to DNA replication stress

**DOI:** 10.1101/770859

**Authors:** Marco Fumasoni, Andrew W. Murray

## Abstract

Chromosome metabolism is defined by the pathways that collectively maintain the genome, including chromosome replication, repair and segregation. Because aspects of these pathways are conserved, chromosome metabolism is considered resistant to evolutionary change. We used the budding yeast, *Saccharomyces cerevisiae*, to investigate the evolutionary plasticity of chromosome metabolism. We experimentally evolved cells constitutively experiencing DNA replication stress caused by the absence of Ctf4, a protein that coordinates the activities at replication forks. Parallel populations adapted to replication stress, over 1000 generations, by acquiring multiple, successive mutations. Whole-genome sequencing and testing candidate mutations revealed adaptive changes in three aspects of chromosome metabolism: DNA replication, DNA damage checkpoint and sister chromatid cohesion. Although no gene was mutated in every population, the same pathways were sequentially altered, defining a functionally reproducible evolutionary trajectory. We propose that this evolutionary plasticity of chromosome metabolism has important implications for genome evolution in natural populations and cancer.
