## Supplementary material for "The evolutionary plasticity of chromosome metabolism allows adaptation to DNA replication stress": Enriched GO terms

### Sheet: enriched biological processes
#term ID	term description	observed ORF count	background ORF count	false discovery rate	matching ORFs in your network (IDs)	matching ORFs in your network (names)
GO:0006139	nucleobase-containing compound metabolic process	24	1791	0.00011	YDL055C,YDR013W,YDR151C,YDR217C,YDR227W,YDR489W,YFL024C,YGR094W,YGR095C,YJL090C,YJL203W,YKL032C,YKR101W,YLR245C,YLR264W,YLR442C,YLR445W,YMR164C,YNL141W,YOL006C,YOL145C,YOL146W,YPR164W,YPR175W	AAH1,CDD1,CTH1,CTR9,DPB11,DPB2,EPL1,GMC2,IXR1,MMS1,MSS11,PRP21,PSA1,PSF1,PSF3,RAD9,RPS28B,RRP46,SIR1,SIR3,SIR4,SLD5,TOP1,VAS1
GO:0006259	DNA metabolic process	13	499	0.00011	YDR013W,YDR217C,YDR227W,YDR489W,YFL024C,YJL090C,YKL032C,YLR442C,YLR445W,YOL006C,YOL146W,YPR164W,YPR175W	DPB11,DPB2,EPL1,GMC2,IXR1,MMS1,PSF1,PSF3,RAD9,SIR3,SIR4,SLD5,TOP1
GO:0006261	DNA-dependent DNA replication	7	117	0.00011	YDR013W,YDR489W,YJL090C,YOL006C,YOL146W,YPR164W,YPR175W	DPB11,DPB2,MMS1,PSF1,PSF3,SLD5,TOP1
GO:0006281	DNA repair	11	296	0.00011	YDR013W,YDR217C,YDR227W,YDR489W,YFL024C,YJL090C,YKL032C,YLR442C,YOL146W,YPR164W,YPR175W	DPB11,DPB2,EPL1,IXR1,MMS1,PSF1,PSF3,RAD9,SIR3,SIR4,SLD5
GO:0010605	negative regulation of macromolecule metabolic process	12	492	0.00011	YDR151C,YDR152W,YDR217C,YDR227W,YFR031C,YGR095C,YKL032C,YKR101W,YLR442C,YNL197C,YOL006C,YPR175W	CTH1,DPB2,GIR2,IXR1,RAD9,RRP46,SIR1,SIR3,SIR4,SMC2,TOP1,WHI3
GO:0019219	regulation of nucleobase-containing compound metabolic process	16	835	0.00011	YDR151C,YDR217C,YDR227W,YFL024C,YFR031C,YJL203W,YKL032C,YKR101W,YLR264W,YLR442C,YLR445W,YMR164C,YNL197C,YOL006C,YOL145C,YPR175W	CTH1,CTR9,DPB2,EPL1,GMC2,IXR1,MSS11,PRP21,RAD9,RPS28B,SIR1,SIR3,SIR4,SMC2,TOP1,WHI3
GO:0031323	regulation of cellular metabolic process	18	1156	0.00011	YDR151C,YDR152W,YDR217C,YDR227W,YFL024C,YFR031C,YJL090C,YJL203W,YKL032C,YKR101W,YLR264W,YLR442C,YLR445W,YMR164C,YNL197C,YOL006C,YOL145C,YPR175W	CTH1,CTR9,DPB11,DPB2,EPL1,GIR2,GMC2,IXR1,MSS11,PRP21,RAD9,RPS28B,SIR1,SIR3,SIR4,SMC2,TOP1,WHI3
GO:0034641	cellular nitrogen compound metabolic process	25	2182	0.00011	YDL055C,YDR013W,YDR151C,YDR152W,YDR217C,YDR227W,YDR489W,YFL024C,YGR094W,YGR095C,YJL090C,YJL203W,YKL032C,YKR101W,YLR245C,YLR264W,YLR442C,YLR445W,YMR164C,YNL141W,YOL006C,YOL145C,YOL146W,YPR164W,YPR175W	AAH1,CDD1,CTH1,CTR9,DPB11,DPB2,EPL1,GIR2,GMC2,IXR1,MMS1,MSS11,PRP21,PSA1,PSF1,PSF3,RAD9,RPS28B,RRP46,SIR1,SIR3,SIR4,SLD5,TOP1,VAS1
GO:0034645	cellular macromolecule biosynthetic process	20	1294	0.00011	YBR007C,YDL055C,YDR013W,YDR152W,YDR227W,YDR489W,YFL024C,YGR094W,YJL090C,YKL032C,YKR101W,YLR264W,YLR442C,YLR445W,YMR164C,YOL006C,YOL145C,YOL146W,YPR164W,YPR175W	CTR9,DPB11,DPB2,DSF2,EPL1,GIR2,GMC2,IXR1,MMS1,MSS11,PSA1,PSF1,PSF3,RPS28B,SIR1,SIR3,SIR4,SLD5,TOP1,VAS1
GO:0043170	macromolecule metabolic process	27	2613	0.00011	YBR007C,YDL055C,YDR013W,YDR151C,YDR152W,YDR217C,YDR227W,YDR489W,YEL040W,YFL024C,YFL025C,YGR094W,YGR095C,YJL090C,YJL203W,YKL032C,YKR101W,YLR207W,YLR264W,YLR442C,YLR445W,YMR164C,YOL006C,YOL145C,YOL146W,YPR164W,YPR175W	BST1,CTH1,CTR9,DPB11,DPB2,DSF2,EPL1,GIR2,GMC2,HRD3,IXR1,MMS1,MSS11,PRP21,PSA1,PSF1,PSF3,RAD9,RPS28B,RRP46,SIR1,SIR3,SIR4,SLD5,TOP1,UTR2,VAS1
GO:0044260	cellular macromolecule metabolic process	26	2185	0.00011	YBR007C,YDL055C,YDR013W,YDR151C,YDR152W,YDR217C,YDR227W,YDR489W,YEL040W,YFL024C,YFL025C,YGR094W,YGR095C,YJL090C,YKL032C,YKR101W,YLR207W,YLR264W,YLR442C,YLR445W,YMR164C,YOL006C,YOL145C,YOL146W,YPR164W,YPR175W	BST1,CTH1,CTR9,DPB11,DPB2,DSF2,EPL1,GIR2,GMC2,HRD3,IXR1,MMS1,MSS11,PSA1,PSF1,PSF3,RAD9,RPS28B,RRP46,SIR1,SIR3,SIR4,SLD5,TOP1,UTR2,VAS1
GO:0048519	negative regulation of biological process	14	690	0.00011	YDR151C,YDR152W,YDR217C,YDR227W,YFR031C,YGR095C,YJL090C,YKL032C,YKR101W,YLR442C,YNL197C,YOL006C,YPR164W,YPR175W	CTH1,DPB11,DPB2,GIR2,IXR1,MMS1,RAD9,RRP46,SIR1,SIR3,SIR4,SMC2,TOP1,WHI3
GO:0051171	regulation of nitrogen compound metabolic process	18	1102	0.00011	YDR151C,YDR152W,YDR217C,YDR227W,YFL024C,YFR031C,YJL090C,YJL203W,YKL032C,YKR101W,YLR264W,YLR442C,YLR445W,YMR164C,YNL197C,YOL006C,YOL145C,YPR175W	CTH1,CTR9,DPB11,DPB2,EPL1,GIR2,GMC2,IXR1,MSS11,PRP21,RAD9,RPS28B,SIR1,SIR3,SIR4,SMC2,TOP1,WHI3
GO:0051252	regulation of RNA metabolic process	15	767	0.00011	YDR151C,YDR217C,YDR227W,YFL024C,YJL203W,YKL032C,YKR101W,YLR264W,YLR442C,YLR445W,YMR164C,YNL197C,YOL006C,YOL145C,YPR175W	CTH1,CTR9,DPB2,EPL1,GMC2,IXR1,MSS11,PRP21,RAD9,RPS28B,SIR1,SIR3,SIR4,TOP1,WHI3
GO:0060255	regulation of macromolecule metabolic process	19	1174	0.00011	YDR151C,YDR152W,YDR217C,YDR227W,YFL024C,YFR031C,YGR095C,YJL090C,YJL203W,YKL032C,YKR101W,YLR264W,YLR442C,YLR445W,YMR164C,YNL197C,YOL006C,YOL145C,YPR175W	CTH1,CTR9,DPB11,DPB2,EPL1,GIR2,GMC2,IXR1,MSS11,PRP21,RAD9,RPS28B,RRP46,SIR1,SIR3,SIR4,SMC2,TOP1,WHI3
GO:0080090	regulation of primary metabolic process	18	1134	0.00011	YDR151C,YDR152W,YDR217C,YDR227W,YFL024C,YFR031C,YJL090C,YJL203W,YKL032C,YKR101W,YLR264W,YLR442C,YLR445W,YMR164C,YNL197C,YOL006C,YOL145C,YPR175W	CTH1,CTR9,DPB11,DPB2,EPL1,GIR2,GMC2,IXR1,MSS11,PRP21,RAD9,RPS28B,SIR1,SIR3,SIR4,SMC2,TOP1,WHI3
GO:0090304	nucleic acid metabolic process	21	1523	0.00011	YDR013W,YDR151C,YDR217C,YDR227W,YDR489W,YFL024C,YGR094W,YGR095C,YJL090C,YJL203W,YKL032C,YKR101W,YLR264W,YLR442C,YLR445W,YMR164C,YOL006C,YOL145C,YOL146W,YPR164W,YPR175W	CTH1,CTR9,DPB11,DPB2,EPL1,GMC2,IXR1,MMS1,MSS11,PRP21,PSF1,PSF3,RAD9,RPS28B,RRP46,SIR1,SIR3,SIR4,SLD5,TOP1,VAS1
GO:0048523	negative regulation of cellular process	13	598	0.00012	YDR151C,YDR152W,YDR217C,YDR227W,YFR031C,YJL090C,YKL032C,YKR101W,YLR442C,YNL197C,YOL006C,YPR164W,YPR175W	CTH1,DPB11,DPB2,GIR2,IXR1,MMS1,RAD9,SIR1,SIR3,SIR4,SMC2,TOP1,WHI3
GO:0051172	negative regulation of nitrogen compound metabolic process	11	409	0.00012	YDR151C,YDR152W,YDR217C,YDR227W,YFR031C,YKL032C,YKR101W,YLR442C,YNL197C,YOL006C,YPR175W	CTH1,DPB2,GIR2,IXR1,RAD9,SIR1,SIR3,SIR4,SMC2,TOP1,WHI3
GO:0006302	double-strand break repair	7	131	0.00013	YDR013W,YDR217C,YDR227W,YDR489W,YJL090C,YLR442C,YOL146W	DPB11,PSF1,PSF3,RAD9,SIR3,SIR4,SLD5
GO:0010468	regulation of gene expression	16	940	0.00013	YDR151C,YDR217C,YDR227W,YFL024C,YGR095C,YJL203W,YKL032C,YKR101W,YLR264W,YLR442C,YLR445W,YMR164C,YNL197C,YOL006C,YOL145C,YPR175W	CTH1,CTR9,DPB2,EPL1,GMC2,IXR1,MSS11,PRP21,RAD9,RPS28B,RRP46,SIR1,SIR3,SIR4,TOP1,WHI3
GO:0044249	cellular biosynthetic process	22	1803	0.00013	YBR007C,YDL055C,YDR013W,YDR152W,YDR227W,YDR489W,YFL024C,YGR094W,YJL090C,YKL032C,YKR101W,YLR245C,YLR264W,YLR442C,YLR445W,YMR164C,YNL141W,YOL006C,YOL145C,YOL146W,YPR164W,YPR175W	AAH1,CDD1,CTR9,DPB11,DPB2,DSF2,EPL1,GIR2,GMC2,IXR1,MMS1,MSS11,PSA1,PSF1,PSF3,RPS28B,SIR1,SIR3,SIR4,SLD5,TOP1,VAS1
GO:1901576	organic substance biosynthetic process	22	1826	0.00016	YBR007C,YDL055C,YDR013W,YDR152W,YDR227W,YDR489W,YFL024C,YGR094W,YJL090C,YKL032C,YKR101W,YLR245C,YLR264W,YLR442C,YLR445W,YMR164C,YNL141W,YOL006C,YOL145C,YOL146W,YPR164W,YPR175W	AAH1,CDD1,CTR9,DPB11,DPB2,DSF2,EPL1,GIR2,GMC2,IXR1,MMS1,MSS11,PSA1,PSF1,PSF3,RPS28B,SIR1,SIR3,SIR4,SLD5,TOP1,VAS1
GO:0031324	negative regulation of cellular metabolic process	11	438	0.00018	YDR151C,YDR152W,YDR217C,YDR227W,YFR031C,YKL032C,YKR101W,YLR442C,YNL197C,YOL006C,YPR175W	CTH1,DPB2,GIR2,IXR1,RAD9,SIR1,SIR3,SIR4,SMC2,TOP1,WHI3
GO:0031331	positive regulation of cellular catabolic process	5	52	0.00019	YDR151C,YFL024C,YLR264W,YMR164C,YNL197C	CTH1,EPL1,MSS11,RPS28B,WHI3
GO:0044238	primary metabolic process	29	3255	0.00022	YBR007C,YDL055C,YDR013W,YDR151C,YDR152W,YDR217C,YDR227W,YDR489W,YEL040W,YFL024C,YFL025C,YGR094W,YGR095C,YJL090C,YJL203W,YKL032C,YKR101W,YLR207W,YLR245C,YLR264W,YLR442C,YLR445W,YMR164C,YNL141W,YOL006C,YOL145C,YOL146W,YPR164W,YPR175W	AAH1,BST1,CDD1,CTH1,CTR9,DPB11,DPB2,DSF2,EPL1,GIR2,GMC2,HRD3,IXR1,MMS1,MSS11,PRP21,PSA1,PSF1,PSF3,RAD9,RPS28B,RRP46,SIR1,SIR3,SIR4,SLD5,TOP1,UTR2,VAS1
GO:0006807	nitrogen compound metabolic process	28	3056	0.00027	YDL055C,YDR013W,YDR151C,YDR152W,YDR217C,YDR227W,YDR489W,YEL040W,YFL024C,YFL025C,YGR094W,YGR095C,YJL090C,YJL203W,YKL032C,YKR101W,YLR207W,YLR245C,YLR264W,YLR442C,YLR445W,YMR164C,YNL141W,YOL006C,YOL145C,YOL146W,YPR164W,YPR175W	AAH1,BST1,CDD1,CTH1,CTR9,DPB11,DPB2,EPL1,GIR2,GMC2,HRD3,IXR1,MMS1,MSS11,PRP21,PSA1,PSF1,PSF3,RAD9,RPS28B,RRP46,SIR1,SIR3,SIR4,SLD5,TOP1,UTR2,VAS1
GO:0000727	double-strand break repair via break-induced replication	4	26	0.00028	YDR013W,YDR489W,YJL090C,YOL146W	DPB11,PSF1,PSF3,SLD5
GO:0006950	response to stress	14	785	0.00028	YDR013W,YDR217C,YDR227W,YDR489W,YER011W,YFL024C,YFL025C,YJL090C,YKL032C,YLR207W,YLR442C,YOL146W,YPR164W,YPR175W	BST1,DPB11,DPB2,EPL1,HRD3,IXR1,MMS1,PSF1,PSF3,RAD9,SIR3,SIR4,SLD5,TIR1
GO:0065007	biological regulation	23	2098	0.00031	YBR007C,YDR151C,YDR152W,YDR217C,YDR227W,YFL024C,YFL025C,YFR031C,YGR094W,YGR095C,YJL090C,YJL203W,YKL032C,YKR101W,YLR264W,YLR442C,YLR445W,YMR164C,YNL197C,YOL006C,YOL145C,YPR164W,YPR175W	BST1,CTH1,CTR9,DPB11,DPB2,DSF2,EPL1,GIR2,GMC2,IXR1,MMS1,MSS11,PRP21,RAD9,RPS28B,RRP46,SIR1,SIR3,SIR4,SMC2,TOP1,VAS1,WHI3
GO:0033554	cellular response to stress	13	693	0.00037	YDR013W,YDR217C,YDR227W,YDR489W,YFL024C,YFL025C,YJL090C,YKL032C,YLR207W,YLR442C,YOL146W,YPR164W,YPR175W	BST1,DPB11,DPB2,EPL1,HRD3,IXR1,MMS1,PSF1,PSF3,RAD9,SIR3,SIR4,SLD5
GO:2000113	negative regulation of cellular macromolecule biosynthetic process	9	318	0.00045	YDR151C,YDR217C,YDR227W,YKL032C,YKR101W,YLR442C,YNL197C,YOL006C,YPR175W	CTH1,DPB2,IXR1,RAD9,SIR1,SIR3,SIR4,TOP1,WHI3
GO:0071704	organic substance metabolic process	29	3417	0.0006	YBR007C,YDL055C,YDR013W,YDR151C,YDR152W,YDR217C,YDR227W,YDR489W,YEL040W,YFL024C,YFL025C,YGR094W,YGR095C,YJL090C,YJL203W,YKL032C,YKR101W,YLR207W,YLR245C,YLR264W,YLR442C,YLR445W,YMR164C,YNL141W,YOL006C,YOL145C,YOL146W,YPR164W,YPR175W	AAH1,BST1,CDD1,CTH1,CTR9,DPB11,DPB2,DSF2,EPL1,GIR2,GMC2,HRD3,IXR1,MMS1,MSS11,PRP21,PSA1,PSF1,PSF3,RAD9,RPS28B,RRP46,SIR1,SIR3,SIR4,SLD5,TOP1,UTR2,VAS1
GO:0044237	cellular metabolic process	29	3444	0.00071	YBR007C,YDL055C,YDR013W,YDR151C,YDR152W,YDR217C,YDR227W,YDR489W,YEL040W,YFL024C,YFL025C,YGR094W,YGR095C,YJL090C,YJL203W,YKL032C,YKR101W,YLR207W,YLR245C,YLR264W,YLR442C,YLR445W,YMR164C,YNL141W,YOL006C,YOL145C,YOL146W,YPR164W,YPR175W	AAH1,BST1,CDD1,CTH1,CTR9,DPB11,DPB2,DSF2,EPL1,GIR2,GMC2,HRD3,IXR1,MMS1,MSS11,PRP21,PSA1,PSF1,PSF3,RAD9,RPS28B,RRP46,SIR1,SIR3,SIR4,SLD5,TOP1,UTR2,VAS1
GO:0061014	positive regulation of mRNA catabolic process	3	11	0.00071	YDR151C,YLR264W,YNL197C	CTH1,RPS28B,WHI3
GO:1903311	regulation of mRNA metabolic process	4	37	0.0008	YDR151C,YJL203W,YLR264W,YNL197C	CTH1,PRP21,RPS28B,WHI3
GO:0050789	regulation of biological process	20	1734	0.00083	YDR151C,YDR152W,YDR217C,YDR227W,YFL024C,YFR031C,YGR095C,YJL090C,YJL203W,YKL032C,YKR101W,YLR264W,YLR442C,YLR445W,YMR164C,YNL197C,YOL006C,YOL145C,YPR164W,YPR175W	CTH1,CTR9,DPB11,DPB2,EPL1,GIR2,GMC2,IXR1,MMS1,MSS11,PRP21,RAD9,RPS28B,RRP46,SIR1,SIR3,SIR4,SMC2,TOP1,WHI3
GO:0000725	recombinational repair	5	81	0.00097	YDR013W,YDR489W,YJL090C,YOL146W,YPR164W	DPB11,MMS1,PSF1,PSF3,SLD5
GO:1903313	positive regulation of mRNA metabolic process	3	13	0.00097	YDR151C,YLR264W,YNL197C	CTH1,RPS28B,WHI3
GO:0051276	chromosome organization	11	566	0.0011	YDR013W,YDR227W,YDR489W,YFL024C,YFR031C,YKR101W,YLR442C,YLR445W,YOL006C,YOL145C,YPR175W	CTR9,DPB2,EPL1,GMC2,PSF1,SIR1,SIR3,SIR4,SLD5,SMC2,TOP1
GO:0050794	regulation of cellular process	19	1627	0.0012	YDR151C,YDR152W,YDR217C,YDR227W,YFL024C,YFR031C,YJL090C,YJL203W,YKL032C,YKR101W,YLR264W,YLR442C,YLR445W,YMR164C,YNL197C,YOL006C,YOL145C,YPR164W,YPR175W	CTH1,CTR9,DPB11,DPB2,EPL1,GIR2,GMC2,IXR1,MMS1,MSS11,PRP21,RAD9,RPS28B,SIR1,SIR3,SIR4,SMC2,TOP1,WHI3
GO:0010629	negative regulation of gene expression	9	385	0.0015	YDR151C,YDR227W,YGR095C,YKL032C,YKR101W,YLR442C,YNL197C,YOL006C,YPR175W	CTH1,DPB2,IXR1,RRP46,SIR1,SIR3,SIR4,TOP1,WHI3
GO:0034654	nucleobase-containing compound biosynthetic process	13	830	0.0018	YDL055C,YDR227W,YFL024C,YKL032C,YKR101W,YLR245C,YLR442C,YLR445W,YMR164C,YNL141W,YOL006C,YOL145C,YPR175W	AAH1,CDD1,CTR9,DPB2,EPL1,GMC2,IXR1,MSS11,PSA1,SIR1,SIR3,SIR4,TOP1
GO:0007049	cell cycle	12	716	0.0019	YDL055C,YDR013W,YDR217C,YFL024C,YFR031C,YJL090C,YLR445W,YNL197C,YOL006C,YOL145C,YPR164W,YPR175W	CTR9,DPB11,DPB2,EPL1,GMC2,MMS1,PSA1,PSF1,RAD9,SMC2,TOP1,WHI3
GO:0045934	negative regulation of nucleobase-containing compound metabolic process	8	318	0.0023	YDR217C,YDR227W,YFR031C,YKL032C,YKR101W,YLR442C,YOL006C,YPR175W	DPB2,IXR1,RAD9,SIR1,SIR3,SIR4,SMC2,TOP1
GO:0044271	cellular nitrogen compound biosynthetic process	16	1288	0.003	YDL055C,YDR152W,YDR227W,YFL024C,YGR094W,YKL032C,YKR101W,YLR245C,YLR264W,YLR442C,YLR445W,YMR164C,YNL141W,YOL006C,YOL145C,YPR175W	AAH1,CDD1,CTR9,DPB2,EPL1,GIR2,GMC2,IXR1,MSS11,PSA1,RPS28B,SIR1,SIR3,SIR4,TOP1,VAS1
GO:2000112	regulation of cellular macromolecule biosynthetic process	13	886	0.0031	YDR151C,YDR217C,YDR227W,YFL024C,YKL032C,YKR101W,YLR442C,YLR445W,YMR164C,YNL197C,YOL006C,YOL145C,YPR175W	CTH1,CTR9,DPB2,EPL1,GMC2,IXR1,MSS11,RAD9,SIR1,SIR3,SIR4,TOP1,WHI3
GO:0031325	positive regulation of cellular metabolic process	10	549	0.0036	YDR151C,YDR217C,YDR227W,YFL024C,YJL090C,YLR264W,YLR442C,YMR164C,YNL197C,YOL145C	CTH1,CTR9,DPB11,EPL1,MSS11,RAD9,RPS28B,SIR3,SIR4,WHI3
GO:0071103	DNA conformation change	5	117	0.0039	YDR013W,YDR489W,YFR031C,YLR442C,YOL006C	PSF1,SIR3,SLD5,SMC2,TOP1
GO:0006343	establishment of chromatin silencing	2	4	0.0041	YDR227W,YKR101W	SIR1,SIR4
GO:0001308	negative regulation of chromatin silencing involved in replicative cell aging	2	5	0.005	YDR227W,YLR442C	SIR3,SIR4
GO:0006342	chromatin silencing	5	127	0.005	YDR227W,YKR101W,YLR442C,YOL006C,YPR175W	DPB2,SIR1,SIR3,SIR4,TOP1
GO:0009987	cellular process	32	4626	0.005	YBR007C,YDL055C,YDR013W,YDR151C,YDR152W,YDR217C,YDR227W,YDR489W,YEL040W,YFL024C,YFL025C,YFR031C,YGR094W,YGR095C,YJL090C,YJL203W,YJL204C,YKL032C,YKR101W,YLR207W,YLR245C,YLR264W,YLR442C,YLR445W,YMR164C,YNL141W,YNL197C,YOL006C,YOL145C,YOL146W,YPR164W,YPR175W	AAH1,BST1,CDD1,CTH1,CTR9,DPB11,DPB2,DSF2,EPL1,GIR2,GMC2,HRD3,IXR1,MMS1,MSS11,PRP21,PSA1,PSF1,PSF3,RAD9,RCY1,RPS28B,RRP46,SIR1,SIR3,SIR4,SLD5,SMC2,TOP1,UTR2,VAS1,WHI3
GO:0016070	RNA metabolic process	15	1237	0.005	YDR151C,YDR227W,YFL024C,YGR094W,YGR095C,YJL203W,YKL032C,YKR101W,YLR264W,YLR442C,YLR445W,YMR164C,YOL006C,YOL145C,YPR164W	CTH1,CTR9,EPL1,GMC2,IXR1,MMS1,MSS11,PRP21,RPS28B,RRP46,SIR1,SIR3,SIR4,TOP1,VAS1
GO:0019439	aromatic compound catabolic process	6	197	0.005	YDR151C,YGR095C,YLR245C,YLR442C,YNL141W,YPR164W	AAH1,CDD1,CTH1,MMS1,RRP46,SIR3
GO:0044270	cellular nitrogen compound catabolic process	6	200	0.005	YDR151C,YGR095C,YLR245C,YLR442C,YNL141W,YPR164W	AAH1,CDD1,CTH1,MMS1,RRP46,SIR3
GO:0046700	heterocycle catabolic process	6	200	0.005	YDR151C,YGR095C,YLR245C,YLR442C,YNL141W,YPR164W	AAH1,CDD1,CTH1,MMS1,RRP46,SIR3
GO:0051254	positive regulation of RNA metabolic process	8	371	0.005	YDR151C,YDR217C,YDR227W,YLR264W,YLR442C,YMR164C,YNL197C,YOL145C	CTH1,CTR9,MSS11,RAD9,RPS28B,SIR3,SIR4,WHI3
GO:0097695	establishment of protein-containing complex localization to telomere	2	5	0.005	YDR227W,YLR442C	SIR3,SIR4
GO:0048522	positive regulation of cellular process	11	717	0.0053	YDR151C,YDR152W,YDR217C,YDR227W,YFL024C,YJL090C,YLR264W,YLR442C,YMR164C,YNL197C,YOL145C	CTH1,CTR9,DPB11,EPL1,GIR2,MSS11,RAD9,RPS28B,SIR3,SIR4,WHI3
GO:1901361	organic cyclic compound catabolic process	6	209	0.0054	YDR151C,YGR095C,YLR245C,YLR442C,YNL141W,YPR164W	AAH1,CDD1,CTH1,MMS1,RRP46,SIR3
GO:0006355	regulation of transcription, DNA-templated	11	722	0.0055	YDR217C,YDR227W,YFL024C,YKL032C,YKR101W,YLR442C,YLR445W,YMR164C,YOL006C,YOL145C,YPR175W	CTR9,DPB2,EPL1,GMC2,IXR1,MSS11,RAD9,SIR1,SIR3,SIR4,TOP1
GO:0061157	mRNA destabilization	2	6	0.0057	YDR151C,YNL197C	CTH1,WHI3
GO:0051173	positive regulation of nitrogen compound metabolic process	9	520	0.0072	YDR151C,YDR217C,YDR227W,YJL090C,YLR264W,YLR442C,YMR164C,YNL197C,YOL145C	CTH1,CTR9,DPB11,MSS11,RAD9,RPS28B,SIR3,SIR4,WHI3
GO:0006310	DNA recombination	6	227	0.0073	YDR013W,YDR489W,YJL090C,YLR445W,YOL146W,YPR164W	DPB11,GMC2,MMS1,PSF1,PSF3,SLD5
GO:0010604	positive regulation of macromolecule metabolic process	9	522	0.0073	YDR151C,YDR217C,YDR227W,YJL090C,YLR264W,YLR442C,YMR164C,YNL197C,YOL145C	CTH1,CTR9,DPB11,MSS11,RAD9,RPS28B,SIR3,SIR4,WHI3
GO:0006325	chromatin organization	7	325	0.0083	YDR227W,YFL024C,YKR101W,YLR442C,YOL006C,YOL145C,YPR175W	CTR9,DPB2,EPL1,SIR1,SIR3,SIR4,TOP1
GO:0030466	chromatin silencing at silent mating-type cassette	3	41	0.0098	YDR227W,YKR101W,YLR442C	SIR1,SIR3,SIR4
GO:0031935	regulation of chromatin silencing	3	42	0.0104	YDR227W,YLR442C,YOL145C	CTR9,SIR3,SIR4
GO:0006351	transcription, DNA-templated	9	566	0.0121	YDR227W,YFL024C,YKL032C,YKR101W,YLR442C,YLR445W,YMR164C,YOL006C,YOL145C	CTR9,EPL1,GMC2,IXR1,MSS11,SIR1,SIR3,SIR4,TOP1
GO:0007076	mitotic chromosome condensation	2	11	0.0128	YFR031C,YOL006C	SMC2,TOP1
GO:0034655	nucleobase-containing compound catabolic process	5	174	0.0128	YDR151C,YGR095C,YLR245C,YLR442C,YPR164W	CDD1,CTH1,MMS1,RRP46,SIR3
GO:0070828	heterochromatin organization	2	11	0.0128	YLR442C,YPR175W	DPB2,SIR3
GO:0045892	negative regulation of transcription, DNA-templated	6	262	0.0131	YDR227W,YKL032C,YKR101W,YLR442C,YOL006C,YPR175W	DPB2,IXR1,SIR1,SIR3,SIR4,TOP1
GO:0044036	cell wall macromolecule metabolic process	3	52	0.0166	YBR007C,YDL055C,YEL040W	DSF2,PSA1,UTR2
GO:0051253	negative regulation of RNA metabolic process	6	280	0.0175	YDR227W,YKL032C,YKR101W,YLR442C,YOL006C,YPR175W	DPB2,IXR1,SIR1,SIR3,SIR4,TOP1
GO:0006323	DNA packaging	3	56	0.02	YFR031C,YLR442C,YOL006C	SIR3,SMC2,TOP1
GO:0071840	cellular component organization or biogenesis	19	2149	0.0228	YBR007C,YDL055C,YDR013W,YDR227W,YDR489W,YEL040W,YFL024C,YFL025C,YFR031C,YGR095C,YJL203W,YKR101W,YLR264W,YLR442C,YLR445W,YNL197C,YOL006C,YOL145C,YPR175W	BST1,CTR9,DPB2,DSF2,EPL1,GMC2,PRP21,PSA1,PSF1,RPS28B,RRP46,SIR1,SIR3,SIR4,SLD5,SMC2,TOP1,UTR2,WHI3
GO:0044773	mitotic DNA damage checkpoint	2	17	0.025	YDR217C,YJL090C	DPB11,RAD9
GO:0034398	telomere tethering at nuclear periphery	2	18	0.0272	YDR227W,YLR442C	SIR3,SIR4
GO:1903047	mitotic cell cycle process	6	310	0.0272	YDR013W,YDR217C,YFR031C,YJL090C,YOL006C,YOL145C	CTR9,DPB11,PSF1,RAD9,SMC2,TOP1
GO:0006401	RNA catabolic process	4	132	0.0277	YDR151C,YGR095C,YLR442C,YPR164W	CTH1,MMS1,RRP46,SIR3
GO:0070193	synaptonemal complex organization	2	19	0.0291	YFR031C,YLR445W	GMC2,SMC2
GO:0070481	nuclear-transcribed mRNA catabolic process, non-stop decay	2	22	0.0365	YGR095C,YLR442C	RRP46,SIR3
GO:1905269	positive regulation of chromatin organization	2	22	0.0365	YDR227W,YOL145C	CTR9,SIR4
GO:0070651	nonfunctional rRNA decay	2	23	0.0389	YGR095C,YPR164W	MMS1,RRP46
GO:0045005	DNA-dependent DNA replication maintenance of fidelity	2	25	0.0449	YPR164W,YPR175W	DPB2,MMS1

### Sheet: legend
column	description
#term ID	gene ontology (GO) term identifier
term description	GO term description
observed ORF count	number of ORFs in the query list associated with the GO term
background ORF count	total number of S cerevisiae genes associated with the GO term
false discovery rate	false discovery rate
matching ORFs in your network (IDs)	systematic IDs of ORFs in the query list associated with the GO term
matching ORFs in your network (names)	standard names of ORFs in the query list associated with the GO term
